# Systematic exploration of *Escherichia coli* phage-host interactions with the BASEL phage collection

**DOI:** 10.1101/2021.03.08.434280

**Authors:** Enea Maffei, Aisylu Shaidullina, Marco Burkolter, Valentin Druelle, Luc Willi, Fabienne Estermann, Sarah Michaelis, Hubert Hilbi, David S. Thaler, Alexander Harms

**Author notes:** These authors contributed equally (Enea Maffei, Aisylu Shaidullina). Correspondence should be addressed to Dr. Alexander Harms.

## Abstract

Bacteriophages, the viruses infecting bacteria, hold great potential for the treatment of multidrug-resistant bacterial infections and other applications due to their unparalleled diversity and recent breakthroughs in their genetic engineering. However, fundamental knowledge of molecular mechanisms underlying phage-host interactions is mostly confined to a few traditional model systems and did not keep pace with the recent massive expansion of the field. The true potential of molecular biology encoded by these viruses has therefore remained largely untapped, and phages for therapy or other applications are often still selected empirically. We therefore sought to promote a systematic exploration of phage-host interactions by composing a well-assorted library of 66 newly isolated phages infecting the model organism *Escherichia coli* that we share with the community as the BASEL collection (BActeriophage SElection for your Laboratory). This collection is largely representative of natural *E. coli* phage diversity and was intensively characterized phenotypically and genomically alongside ten well-studied traditional model phages. We experimentally determined essential host receptors of all phages, quantified their sensitivity to eleven defense systems across different layers of bacterial immunity, and matched these results to the phages’ host range across a panel of pathogenic enterobacterial strains. Our results reveal clear patterns in the distribution of phage phenotypes and genomic features that highlight systematic differences in the potency of different immunity systems and point towards the molecular basis of receptor specificity in several phage groups. Strong trade-offs were detected between fitness traits like broad host recognition and resistance to bacterial immunity that might drive the divergent adaptation of different phage groups to specific niches. We envision that the BASEL collection will inspire future work exploring the biology of bacteriophages and their hosts by facilitating the discovery of underlying molecular mechanisms as the basis for an effective translation into biotechnology or therapeutic applications.
