## Supplementary material for "Systematic exploration of *Escherichia coli* phage-host interactions with the BASEL phage collection": S4 Table

### Sheet: Sheet1
		S4 Table. Construction of all plasmids generated in this study
		plasmid name	cloning method	backbone				insert
				template	fw primer	rv primer	restriction digest	template	fw primer	rv primer	restriction digest
		pUA139_T7(gp17)	Gibson Assembly	pUA139	prAH2224	prAH2225	-	Escherichia coli phage T7	prMBu0078	prMBu0079	-
		pAH213_EcoKI	restriction / ligation	pBR322	prAH1948	prAH1949	ClaI / NotI	Escherichia coli K-12 MG1655	prAH1956	prAH1957	ClaI / NotI
		pAH213_EcoCFT_I	Gibson Assembly	pAH186SC101_e	prAH2266	prAH2343	-	Escherichia coli CFT073	prAH2346	prAH2347	-
		pAH213_EcoCFT_II	Gibson Assembly	pBR322	prAH1981	prAH1982	-	Escherichia coli CFT073	prAH2184	prAH2185	-
		pAH213_EcoP1_I	Gibson Assembly	pAH186SC101_e	prAH2266	prAH2343	-	Escherichia coli P1 clr100 lysogen	prAH2344	prAH2345	-
		pAH213_RexAB	restriction / ligation	pBR322	prAH1948	prAH1949	XhoI / NotI	Escherichia coli K-12 EMG2	prAH1950	prAH1951	XhoI / NotI
		pAH213_Fun/Z	Gibson Assembly	pBR322	prAH1981	prAH1982	-	Escherichia coli phage P2vir	prAS050	prAS051	-
		pAH213_Old	Gibson Assembly	pBR322	prAH1981	prAH1982	-	Escherichia coli phage P2vir	prAS046	prAS047	-
		pAH213_Tin	Gibson Assembly	pBR322	prAH1981	prAH1982	-	Escherichia coli phage P2vir	prAS048	prAS049	-
