## Supplementary material for "Systematic exploration of *Escherichia coli* phage-host interactions with the BASEL phage collection": S5 Table

### Sheet: sheet 1
	S5 Table. List of all phages used in this study
bacteriophage taxonomy											bacteriophage isolation / source			bacteriophage genome features									host receptors on E. coli K-12 MG1655 ΔRM			RM system recognition sites						DSM#
Bas##	morphotype	closest relative (BLASTN)	coverage	identity	% ANI (coverage x NI)	ICTV family; subfamily	ICTV genus	ICTV species	Phage (name)	formal name	place of isolation / construction	isolation source	isolated by / obtained from	GenBank accession	genome size (bp)	coverage	GC content	CDS	tRNAs	inteins	introns	homing endonucleases	primary receptor	terminal receptor	receptor	EcoKI	EcoCFT_I	EcoRI	EcoRV	EcoCFT_II	EcoP1_I	DSMZ collection number
Bas01	siphovirus	RTP (AM156909.1)	0.73	0.8699	63.5027	Drexlerviridae; Braunvirinae	Rtpvirus	unclassified	Escherichia phage AugustePiccard	vB_EcoS_AugustePiccard	Switzerland: Riehen	horse feces	Alexander Harms	to be announced	50126	230x	0.448	78	1	0	0	3	LPS / O-antigen?	LptD	n.a.	3	6	16	38	51	68	to be announced
Bas02	siphovirus	CEB_EC3a (NC_047812.1)	0.77	0.8708	67.0516	Drexlerviridae; Braunvirinae	Guelphvirus	unclassified	Escherichia phage JeanPiccard	vB_EcoS_JeanPiccard	Switzerland: Riehen	forest puddle	Alexander Harms	to be announced	47149	174x	0.445	83	1	0	0	2	LPS / O-antigen?	LptD	n.a.	7	7	44	32	58	49	to be announced
Bas03	siphovirus	CEB_EC3a (NC_047812.1)	0.74	0.8744	64.7056	Drexlerviridae; Braunvirinae	Guelphvirus	unclassified	Escherichia phage JulesPiccard	vB_EcoS_JulesPiccard	Switzerland: Basel	sewage plant inflow	Stefanie Schluchter (Summer Science Academy 2019)	to be announced	47731	114x	0.447	89	1	0	0	0	LPS / O-antigen?	FhuA	n.a.	1	5	38	46	54	53	to be announced
Bas04	siphovirus	tonnikala (NC_049817.1)	0.97	0.9818	95.2346	Drexlerviridae; Tempevirinae	Warwickvirus	unclassified (with tonnikala)	Escherichia phage FritzSarasin	vb_EcoS_FritzSarasin	Switzerland: Basel	sewage plant inflow	Harshal Kumar (Summer Science Academy 2019)	to be announced	51777	48x	0.448	91	0	0	0	0	LPS / O-antigen?	BtuB	n.a.	0	0	8	0	52	28	to be announced
Bas05	siphovirus	XY3 (MN781674.1)	0.9	0.9564	86.076	Drexlerviridae; Tempevirinae	Warwickvirus	unclassified	Escherichia phage PeterMerian	vB_EcoS_PeterMerian	Switzerland: Basel	Birsig river	Henrietta Caspar (Summer Science Academy 2019)	to be announced	47775	15x	0.447	80	0	0	0	0	LPS / O-antigen?	FhuA	n.a.	0	1	2	0	43	20	to be announced
Bas06	siphovirus	herni (NC_049823.1)	0.91	0.9559	86.9869	Drexlerviridae; Tempevirinae	Hanrivervirus	unclassified	Escherichia phage KarlJaspers	vB_EcoS_KarlJaspers	Switzerland: Basel	sewage plant inflow	Olivier Gomez-Dumas (Summer Science Academy 2019)	to be announced	51474	128x	0.44	89	0	0	0	0	LPS / O-antigen?	BtuB	n.a.	0	1	0	2	40	42	to be announced
Bas07	siphovirus	PGN590 (NC_049830.1)	0.94	0.9632	90.5408	Drexlerviridae; Tempevirinae	Hanrivervirus	unclassified	Escherichia phage JakobBernoulli	vB_EcoS_JakobBernoulli	Switzerland: Basel	sewage plant inflow	Nathalie Galvagno (Summer Science Academy 2019)	to be announced	51129	136x	0.439	91	0	0	0	1	LPS / O-antigen?	FhuA	n.a.	0	0	1	0	45	34	to be announced
Bas08	siphovirus	TLS (AY308796.1)	0.9	0.9696	87.264	Drexlerviridae; Tempevirinae	Tlsvirus	unclassified	Escherichia phage DanielBernoulli	vB_EcoS_DanielBernoulli	Switzerland: Basel	sewage plant inflow	Enea Maffei	to be announced	50731	258x	0.432	91	0	0	0	0	LPS / O-antigen?	TolC	n.a.	1	1	56	44	54	40	to be announced
Bas09	siphovirus	W011D (MK778457.1)	0.9	0.9823	88.407	Drexlerviridae; Tempevirinae	unclassified	unclassified	Escherichia phage PaulSarasin	vB_EcoS_PaulSarasin	Switzerland: Basel	sewage plant inflow	Edith Baert (Summer Science Academy 2019)	to be announced	51285	104x	0.464	90	0	0	0	0	LPS / O-antigen?	FhuA	n.a.	1	1	38	24	53	39	to be announced
Bas10	siphovirus	Henu7 (MN019128.1)	0.92	0.9466	87.0872	Drexlerviridae; Tempevirinae	unclassified	unclassified	Escherichia phage IsaakIselin	vB_EcoS_IsaakIselin	Switzerland: Basel	sewage plant inflow	Aurele Lesslauer (Summer Science Academy 2019)	to be announced	49911	266x	0.482	90	0	0	0	0	LPS / O-antigen?	YncD	n.a.	7	5	16	58	54	54	to be announced
Bas11	siphovirus	Henu7 (MN019128.1)	0.92	0.9629	88.5868	Drexlerviridae; Tempevirinae	unclassified	unclassified	Escherichia phage JohannLBurckhardt	vB_EcoS_JohannLBurckhardt	Switzerland: Riehen	compost	Marco Burkolter	to be announced	49715	233x	0.486	87	0	0	0	0	LPS / O-antigen?	YncD	n.a.	7	2	20	44	35	62	to be announced
Bas12	siphovirus	SRT8 (NC_042043.1)	0.95	0.9569	90.9055	Drexlerviridae; Tunavirinae	Sertoctavirus	unclassified	Escherichia phage BrunoManser	vB_EcoS_BrunoManser	Switzerland: Basel	sewage plant inflow	Fiona Gerster (Summer Science Academy 2019)	to be announced	49298	304x	0.481	84	0	0	0	0	LPS / O-antigen?	FhuA	n.a.	2	1	64	52	25	44	to be announced
Bas13	siphovirus	phi2013 (MT427400.1)	0.95	0.9386	89.167	Drexlerviridae; Tunavirinae	Tunavirus	unclassified	Escherichia phage LeonhardEuler	vB_EcoS_LeonhardEuler	Switzerland: Basel	sewage plant inflow	Alexander Harms	to be announced	50192	164x	0.458	83	0	0	0	0	LPS / O-antigen?	FhuA	n.a.	0	0	2	50	45	46	to be announced
Bas14	siphovirus	Sodalis SO-1 (GQ502199.1)	0.93	0.9394	87.3642	Siphoviridae	Dhillonvirus	unclassified	Escherichia phage TheodorHerzl	vB_EcoS_TheodorHerzl	Switzerland: Basel	sewage plant inflow	Valentin Druelle	to be announced	43627	172x	0.544	63	0	0	0	1	LPS / O-antigen?	LptD	n.a.	0	0	4	30	45	69	to be announced
Bas15	siphovirus	PTXU06 (MK373789.1)	0.92	0.928	85.376	Siphoviridae	Dhillonvirus	unclassified	Escherichia phage PaulFeyerabend	vB_EcoS_PaulFeyerabend	Switzerland: Dietikon	sewage plant inflow	Sarah Michaelis and Hubert Hilbi	to be announced	44550	209x	0.544	64	0	0	0	1	LPS / O-antigen?	FhuA	n.a.	1	1	10	26	53	71	to be announced
Bas16	siphovirus	PTXU06 (MK373789.1)	0.93	0.9213	85.6809	Siphoviridae	Dhillonvirus	unclassified	Escherichia phage GeorgBuechner	vB_EcoS_GeorgBuechner	Switzerland: Dietikon	sewage plant inflow	Sarah Michaelis and Hubert Hilbi	to be announced	44295	213x	0.546	64	0	0	0	1	LPS / O-antigen?	FhuA	n.a.	0	0	8	38	51	67	to be announced
Bas17	siphovirus	PTXU06 (MK373789.1)	0.9	0.9113	82.017	Siphoviridae	Dhillonvirus	unclassified	Escherichia phage KarlBarth	vB_EcoS_KarlBarth	Switzerland: Basel	sewage plant inflow	Marco Burkolter	to be announced	43104	261x	0.546	65	0	0	0	1	LPS / O-antigen?	FhuA	n.a.	0	2	6	42	54	75	to be announced
Bas18	siphovirus	slur06 (LN881731.1)	0.95	0.9486	90.117	Siphoviridae	Dhillonvirus	unclassified	Escherichia phage Oekolampad	vB_EcoS_Oekolampad	Switzerland: Basel	sewage plant inflow	Enea Maffei	to be announced	44882	270x	0.545	65	0	0	0	1	LPS / O-antigen?	LptD	n.a.	0	0	10	30	48	80	to be announced
Bas19	siphovirus	SP8 (MT682705.1)	0.91	0.9634	87.6694	Siphoviridae	Nonagvirus	unclassified	Escherichia phage ChristophMerian	vB_EcoS_ChristophMerian	Switzerland: Basel	sewage plant inflow	Valentin Druelle	to be announced	58073	244x	0.435	93	0	0	0	0	LPS / O-antigen?	LptD	n.a.	0	2	32	42	96	102	to be announced
Bas20	siphovirus	HdSG1 (MK373795.1)	0.86	0.9456	81.3216	Siphoviridae	Nonagvirus	unclassified	Escherichia phage FritzHoffmann	vB_EcoS_FritzHoffmann	Switzerland: Basel	hospital sewage	Alexander Harms	to be announced	59834	174x	0.435	92	0	0	0	1	LPS / O-antigen?	LptD	n.a.	1	0	24	46	100	106	to be announced
Bas21	siphovirus	SLUR25 (LT907986.1)	0.97	0.9737	94.4489	Siphoviridae	Seuratvirus	unclassified	Escherichia phage GottfriedDienst	vB_EcoS_GottfriedDienst	Switzerland: Basel	sewage plant inflow	Enea Maffei	to be announced	56589	314x	0.447	95	0	0	0	0	LPS / O-antigen?	LamB	n.a.	0	3	10	34	111	81	to be announced
Bas22	siphovirus	SLUR75 (R025197.1)	0.91	0.9214	83.8474	Siphoviridae	Seuratvirus	unclassified	Escherichia phage KurtStettler	vB_EcoS_KurtStettler	Switzerland: Basel	sewage plant inflow	Marco Burkolter	to be announced	58567	185x	0.447	95	0	0	0	0	LPS / O-antigen?	LamB	n.a.	0	4	10	26	124	85	to be announced
Bas23	siphovirus	SLUR75 (R025197.1)	0.94	0.9386	88.2284	Siphoviridae	Seuratvirus	unclassified	Escherichia phage WildeMaa	vB_EcoS_WildeMaa	Switzerland: Basel	sewage plant inflow	Marco Burkolter	to be announced	60092	338x	0.443	97	0	0	0	1	LPS / O-antigen?	LamB	n.a.	0	1	10	38	121	95	to be announced
Bas24	siphovirus	SLUR75 (R025197.1)	0.92	0.9537	87.7404	Siphoviridae	Seuratvirus	unclassified	Escherichia phage SeppeHuegi	vB_EcoS_SeppeHuegi	Switzerland: Lenzerheide	sewage plant inflow	Enea Maffei	to be announced	60068	77x	0.447	96	0	0	0	1	LPS / O-antigen?	LamB	n.a.	0	3	10	38	122	82	to be announced
Bas25	siphovirus	Aeromonas DO4 (MH230177.1)	0.86	0.9316	80.1176	Siphoviridae	Seuratvirus	unclassified	Escherichia phage VogelGryff	vB_EcoS_VogelGryff	Switzerland: Basel	sewage plant inflow	Enea Maffei	to be announced	58342	124x	0.442	88	0	0	0	2	LPS / O-antigen?	LptD	n.a.	1	5	10	36	115	92	to be announced
Bas26	siphovirus	100268_sal2 (KU927497.2)	0.93	0.9738	90.5634	Demerecviridae; Markadamsvirinae	Eseptimavirus	unclassified	Escherichia phage GreteKellenberger	vB_EcoS_GreteKellenberger	Switzerland: Basel	dirty pond water	Laura Mourelo (Summer Science Academy 2019)	to be announced	114196	240x	0.402	179	30	0	0	3	LPS / O-antigen	BtuB	n.a.	9	1	32	90	129	139	to be announced
Bas27	siphovirus	SB9 (MK867835.1)	0.85	0.8685	73.8225	Demerecviridae; Markadamsvirinae	Eseptimavirus	unclassified	Escherichia phage TrudiGerster	vB_EcoS_TrudiGerster	Switzerland: Basel	dirty pond water	Laura Mourelo (Summer Science Academy 2019)	to be announced	114179	71x	0.407	169	31	0	0	3	LPS / O-antigen	BtuB	n.a.	12	6	24	88	131	145	to be announced
Bas28	siphovirus	Ace (MT833283.1)	0.93	0.981	91.233	Demerecviridae; Markadamsvirinae	Eseptimavirus	unclassified	Escherichia phage IrmaTschudi	vB_EcoS_IrmaTschudi	Switzerland: Basel	sewage plant inflow	Susan Yusofy (Summer Science Academy 2019)	to be announced	115446	203x	0.401	182	28	0	0	6	LPS / O-antigen	BtuB	n.a.	6	3	28	78	127	130	to be announced
Bas29	siphovirus	EASG3 (MK373799.1)	0.82	0.9076	74.4232	Demerecviridae; Markadamsvirinae	Eseptimavirus	unclassified	Escherichia phage SuperGirl	vB_EcoS_SuperGirl	Switzerland: Lenzerheide	sewage plant inflow	Enea Maffei	to be announced	110821	170x	0.401	180	29	0	0	2	LPS / O-antigen	BtuB	n.a.	7	4	40	80	109	120	to be announced
Bas30	siphovirus	100268_sal2 (KU927497.2)	0.87	0.9721	84.5727	Demerecviridae; Markadamsvirinae	Eseptimavirus	unclassified	Escherichia phage TrudiRoth	vB_EcoS_TrudiRoth	Switzerland: Basel	sewage plant inflow	Olivier Gomez-Dumas (Summer Science Academy 2019)	to be announced	114488	64x	0.397	182	24	0	0	8	LPS / O-antigen	BtuB	n.a.	8	4	36	70	127	127	to be announced
Bas31	siphovirus	pork29 (MF431732.1)	0.89	0.9189	81.7821	Demerecviridae; Markadamsvirinae	Tequintavirus	unclassified	Escherichia phage DaisyDussoix	vB_EcoS_DaisyDussoix	Switzerland: Basel	sewage plant inflow	Susan Yusofy (Summer Science Academy 2019)	to be announced	113532	98x	0.39	169	24	0	0	7	LPS / O-antigen	BtuB	n.a.	5	4	20	18	113	124	to be announced
Bas32	siphovirus	saus111K (MF431734.1)	0.87	0.9651	83.9637	Demerecviridae; Markadamsvirinae	Tequintavirus	unclassified	Escherichia phage IrisVonRoten	vB_EcoS_IrisVonRoten	Switzerland: Basel	sewage plant inflow	Enea Maffei	to be announced	112239	78x	0.39	172	26	0	0	8	LPS / O-antigen	BtuB	n.a.	7	5	18	6	117	129	to be announced
Bas33	siphovirus	SSP1 (NC_047881.1)	0.84	0.9574	80.4216	Demerecviridae; Markadamsvirinae	Tequintavirus	unclassified	Escherichia phage HildyBeyeler	vB_EcoS_HildyBeyerler	Switzerland: Basel	sewage plant inflow	Enea Maffei	to be announced	111607	81x	0.391	170	23	1	0	7	LPS / O-antigen	BtuB	n.a.	8	2	28	4	124	127	to be announced
Bas34	siphovirus	NBEco002 (NC_048855.1)	0.83	0.9475	78.6425	Demerecviridae; Markadamsvirinae	Tequintavirus	unclassified	Escherichia phage SelmaRatti	vB_EcoS_SelmaRatti	Switzerland: Basel	sewage plant inflow	Valentin Druelle	to be announced	107080	473x	0.388	155	12	3	0	9	LPS / O-antigen	BtuB	n.a.	7	5	28	4	112	124	to be announced
Bas35	myovirus	G29-2 (MK327940.1)	0.97	0.9942	96.4374	Myoviridae; Tevenvirinae	Tequatrovirus	unclassified (with G29-2)	Escherichia phage WilhelmHis	vB_EcoM_WilhelmHis	Switzerland: Basel	Rhine river bank	Olivia Schmid (Summer Science Academy 2019)	to be announced	166861	104x	0.354	277	11	0	1	4	Tsx	LPS (deep core)	n.a.	5	10	142	52	169	214	to be announced
Bas36	myovirus	O157 typing phage 7 (KP869105.1)	0.93	0.9486	88.2198	Myoviridae; Tevenvirinae	Tequatrovirus	unclassified	Escherichia phage Paracelsus	vB_EcoM_Paracelsus	Switzerland: Riehen	stream water	Julia and Johann Harms	to be announced	167732	34x	0.354	272	11	0	1	5	Tsx	LPS (deep core)	n.a.	6	8	140	56	162	217	to be announced
Bas37	myovirus	JK08 (LR877332.1)	0.97	0.9787	94.9339	Myoviridae; Tevenvirinae	Tequatrovirus	unclassified	Escherichia phage KarlGJung	vB_EcoM_KarlGJung	Switzerland: Basel	sewage plant inflow	Valentin Druelle	to be announced	167832	109x	0.354	272	10	0	1	6	Tsx	LPS (deep core)	n.a.	4	7	132	50	163	212	to be announced
Bas38	myovirus	OE5505 (MK373785.1)	0.94	0.9747	91.6218	Myoviridae; Tevenvirinae	Tequatrovirus	unclassified	Escherichia phage AugustSocin	vB_EcoM_AugustSocin	Switzerland: Lenzerheide	sewage plant inflow	Enea Maffei	to be announced	167411	86x	0.354	273	9	0	0	7	OmpF	LPS (deep core)	n.a.	3	12	132	56	186	225	to be announced
Bas39	myovirus	R5505 (MK373786.1)	0.96	0.9748	93.5808	Myoviridae; Tevenvirinae	Tequatrovirus	unclassified	Escherichia phage FriedrichMiescher	vB_EcoM_FriedrichMiescher	Switzerland: Basel	sewage plant inflow	Aaliyah Fripp (Summer Science Academy 2019)	to be announced	169509	58x	0.354	281	11	0	0	6	Tsx	LPS (deep core)	n.a.	5	8	136	44	179	219	to be announced
Bas40	myovirus	O157 typing phage 7 (KP869105.1)	0.95	0.9719	92.3305	Myoviridae; Tevenvirinae	Tequatrovirus	unclassified	Escherichia phage FelixPlatter	vB_EcoM_FelixPlatter	Switzerland: Basel	sewage plant inflow	Enea Maffei	to be announced	164714	87x	0.355	267	11	0	0	4	OmpC	LPS (deep core)	n.a.	5	11	140	48	170	208	to be announced
Bas41	myovirus	teqhad (MN895434.1)	0.98	0.9791	95.9518	Myoviridae; Tevenvirinae	Tequatrovirus	unclassified (with teqhad)	Escherichia phage FriedrichZschokke	vB_EcoM_FriedrichZschokke	Switzerland: Basel	sewage plant inflow	Luc Willi	to be announced	165574	84x	0.354	276	11	0	0	3	OmpC	LPS (deep core)	n.a.	7	9	134	46	173	208	to be announced
Bas42	myovirus	Sf23 (MF158046.1)	0.94	0.9535	89.629	Myoviridae; Tevenvirinae	Tequatrovirus	unclassified (with Sf23)	Escherichia phage AndreasVesalius	vB_EcoM_AndreasVesalius	Switzerland: Basel	Rhine river	Alexander Harms	to be announced	168255	32x	0.355	277	10	0	0	6	OmpC	LPS (deep core)	n.a.	4	8	138	44	184	208	to be announced
Bas43	myovirus	RB18 (MH553563.1)	0.95	0.9706	92.207	Myoviridae; Tevenvirinae	Tequatrovirus	unclassified	Escherichia phage TadeuszReichstein	vB_EcoM_TadeuszReichstein	Switzerland: Basel	Rhine river	Alexander Harms	to be announced	166115	87x	0.354	271	10	0	1	10	Tsx	LPS (deep core)	n.a.	3	8	142	50	190	221	to be announced
Bas44	myovirus	R5505 (MK373786.1)	0.98	0.9754	95.5892	Myoviridae; Tevenvirinae	Tequatrovirus	unclassified (with R5505)	Escherichia phage AdolfPortmann	vB_EcoM_AdolfPortmann	Switzerland: Basel	Rhine river	Alexander Harms	to be announced	166773	100x	0.355	275	11	0	0	5	OmpC	LPS (deep core)	n.a.	6	8	134	48	166	216	to be announced
Bas45	myovirus	R5505 (MK373786.1)	0.94	0.9687	91.0578	Myoviridae; Tevenvirinae	Tequatrovirus	unclassified	Escherichia phage PaulHMueller	vB_EcoM_PaulHMüller	Switzerland: Basel	sewage plant inflow	Alexander Harms	to be announced	170053	65x	0.356	278	8	0	1	7	OmpA	LPS (deep core)	n.a.	5	10	148	64	170	227	to be announced
Bas46	myovirus	PhAPEC2 (KF562341.1)	0.97	0.9707	94.1579	Myoviridae; Tevenvirinae	Mosigvirus	unclassified	Escherichia phage ChristianSchoenbein	vB_EcoM_ChristianSchoenbein	Switzerland: Basel	sewage plant inflow	Alexander Harms	to be announced	169031	81x	0.377	269	2	0	0	2	OmpF	LPS (deep core)	n.a.	4	13	192	180	169	305	to be announced
Bas47	myovirus	Shf125875 (KM407600.1)	0.99	0.9709	96.1191	Myoviridae; Tevenvirinae	Mosigvirus	Shigella virus UTAM	Escherichia phage AlbertHofmann	vB_EcoM_AlbertHofmann	Switzerland: Basel	sewage plant inflow	Alexander Harms	to be announced	168968	77x	0.377	271	2	0	0	2	OmpF	LPS (deep core)	n.a.	9	13	182	170	164	309	to be announced
Bas48	myovirus	pangalan (MN850627.1)	0.99	0.9808	97.0992	Myoviridae; Vequintavirinae	Vequintavirus	unclassified (with pangalan)	Escherichia phage CarlMeissner	vB_EcoM_CarlMeissner	Switzerland: Basel	sewage plant inflow	Enea Maffei	to be announced	137623	67x	0.437	229	6	0	0	1	ECA?	first Glc of LPS outer core	n.a.	14	4	34	84	288	191	to be announced
Bas49	myovirus	O157 typing phage 5 (KP869103.1)	0.95	0.9697	92.1215	Myoviridae; Vequintavirinae	Vequintavirus	unclassified	Escherichia phage EmilHeitz	vB_EcoM_EmilHeitz	Switzerland: Riehen	stream water	Julia and Johann Harms	to be announced	139980	130x	0.437	227	6	0	2	5	ECA?	first Glc of LPS outer core	n.a.	17	5	40	98	293	214	to be announced
Bas50	myovirus	O157 typing phage 5 (KP869103.1)	0.96	0.9627	92.4192	Myoviridae; Vequintavirinae	Vequintavirus	unclassified	Escherichia phage DrSchubert	vB_EcoM_DrSchubert	Switzerland: Riehen	Wenkenpark pond	Dr. Thomas Schubert	to be announced	138240	84x	0.434	228	6	0	1	4	ECA?	first Glc of LPS outer core	n.a.	10	4	30	90	295	208	to be announced
Bas51	myovirus	O157 typing phage 5 (KP869103.1)	0.95	0.9572	90.934	Myoviridae; Vequintavirinae	Vequintavirus	unclassified	Escherichia phage WalterGehring	vB_EcoM_WalterGehring	Switzerland: Basel	sewage plant inflow	Enea Maffei	to be announced	140659	80x	0.436	230	6	0	3	7	ECA?	first Glc of LPS outer core	n.a.	13	6	42	104	310	225	to be announced
Bas52	myovirus	bov10K2 (MT884008.2)	0.98	0.9743	95.4814	Myoviridae; Vequintavirinae	Vequintavirus	unclassified (with bov10K2)	Escherichia phage RudolfGeigy	vB_EcoM_RudolfGeigy	Switzerland: Basel	sewage plant inflow	Enea Maffei	to be announced	137380	79x	0.437	225	6	0	4	1	ECA?	first Glc of LPS outer core	n.a.	14	6	38	92	300	204	to be announced
Bas53	myovirus	bov10K2 (MT884008.2)	0.99	0.9638	95.4162	Myoviridae; Vequintavirinae	Vequintavirus	unclassified (with bov10K2)	Escherichia phage JohannBauhin	vB_EcoM_JohannBauhin	Switzerland: Basel	sewage plant inflow	Enea Maffei	to be announced	135602	63x	0.436	223	6	0	1	1	ECA?	first Glc of LPS outer core	n.a.	15	4	42	102	294	202	to be announced
Bas54	myovirus	bov25_3 (MT884011.2)	0.98	0.9769	95.7362	Myoviridae; Vequintavirinae	Vequintavirus	unclassified (with bov10K2)	Escherichia phage MaxBurger	vB_EcoM_MaxBurger	Switzerland: Lenzerheide	sewage plant inflow	Enea Maffei	to be announced	136346	82x	0.435	221	6	0	2	4	ECA?	first Glc of LPS outer core	n.a.	11	4	32	98	279	201	to be announced
Bas55	myovirus	nomine (MN850649.1)	0.99	0.9702	96.0498	Myoviridae; Vequintavirinae	Vequintavirus	unclassified (with nomine)	Escherichia phage JeffSchatz	vB_EcoM_JeffSchatz	Switzerland: Basel	Rhine river	Miguel Sanchez (Summer Science Academy 2019)	to be announced	135630	73x	0.437	223	6	0	0	1	ECA?	first Glc of LPS outer core	n.a.	12	6	38	98	306	218	to be announced
Bas56	myovirus	isim (MN850597.1)	0.98	0.9736	95.4128	Myoviridae; Vequintavirinae	Vequintavirus	unclassified (with isim)	Escherichia phage AlexBoehm	vB_EcoM_AlexBoehm	Switzerland: Basel	sewage plant inflow	Enea Maffei	to be announced	135345	78x	0.438	221	6	0	2	2	ECA?	first Glc of LPS outer core	n.a.	11	5	26	110	291	204	to be announced
Bas57	myovirus	isim (MN850597.1)	0.99	0.9706	96.0894	Myoviridae; Vequintavirinae	Vequintavirus	unclassified (with isim)	Escherichia phage MaxTheCat	vB_EcoM_MaxTheCat	Switzerland: Basel	sewage plant inflow	Luc Willi	to be announced	135061	67x	0.436	225	6	0	1	1	ECA?	first Glc of LPS outer core	n.a.	14	6	32	92	299	206	to be announced
Bas58	myovirus	CM1 (MK962749.1)	0.98	0.9706	95.1188	Myoviridae; Vequintavirinae	Vequintavirus	unclassified (with CM1)	Escherichia phage HeinrichReichert	vB_EcoM_HeinrichReichert	Switzerland: Basel	sewage plant inflow	Leon Bondi (Summer Science Academy 2019)	to be announced	136906	36x	0.436	225	6	0	3	5	ECA?	first Glc of LPS outer core	n.a.	9	4	38	98	287	198	to be announced
Bas59	myovirus	CM1 (MK962749.1)	0.97	0.9641	93.5177	Myoviridae; Vequintavirinae	Vequintavirus	unclassified	Escherichia phage EduardKellenberger	vB_EcoM_EduardKellenberger	Switzerland: Basel	sewage plant inflow	Charlotte Loeffler (Summer Science Academy 2019)	to be announced	131526	105x	0.437	208	6	0	0	2	ECA?	first Glc of LPS outer core	n.a.	15	5	34	102	296	209	to be announced
Bas60	myovirus	alia (MN850632.1)	0.95	0.9831	93.3945	Myoviridae; unclassified	unclassified	unclassified	Escherichia phage PaulScherrer	vB_EcoM_PaulScherrer	Switzerland: Riehen	rotting plant waste	Alexander Harms	to be announced	150425	107x	0.375	266	14	1	0	0	ECA	first Glc of LPS outer core	n.a.	12	9	68	108	221	131	to be announced
Bas61	myovirus	LMP33 (MK482689.1)	0.96	0.9548	91.6608	Myoviridae; Ounavirinae	Felixounavirus	unclassified	Escherichia phage JohannRWettstein	vB_EcoM_JohannRWettstein	Switzerland: Basel	Rhine river	Alexander Harms	to be announced	87100	119x	0.39	136	25	0	1	2	n.a.	n.a.	rough LPS	9	9	0	82	166	177	to be announced
Bas62	podovirus	PHB20 (MN481366.1)	0.92	0.9206	84.6952	Autographiviridae; Studiervirinae	Teseptimavirus	unclassified	Escherichia phage JeanTinguely	vB_EcoP_JeanTinguely	Switzerland: Basel	sewage plant inflow	Alexander Harms	to be announced	39842	127x	0.485	51	0	0	1	3	n.a.	n.a.	rough LPS	4	2	0	2	94	131	to be announced
Bas63	podovirus	T7 (AY264774.1)	0.91	0.935	85.085	Autographiviridae; Studiervirinae	Teseptimavirus	unclassified	Escherichia phage JacobBurckhardt	vB_EcoP_JacobBurckhardt	Switzerland: Basel	sewage plant inflow	Alexander Harms	to be announced	39451	232x	0.487	50	0	0	0	2	n.a.	n.a.	rough LPS	4	0	0	0	85	119	to be announced
Bas64	podovirus	n.a.	n.a.	n.a.	n.a.	Autographiviridae; Studiervirinae	Teetrevirus	Escherichia virus T3	Escherichia phage T3K12	vB_EcoP_T3K12	Switzerland: Basel	n.a. (laboratory engineering)	reference phage / Marco Burkolter	to be announced	38194	n.a.	0.499	46	0	0	0	1	n.a.	n.a.	rough LPS	4	5	0	10	84	156	to be announced
Bas65	podovirus	PhiV-1 (MT542512.1)	0.95	0.9208	87.476	Autographiviridae; Studiervirinae	Berlinvirus	unclassified	Escherichia phage ErnstBeyeler	vB_EcoP_ErnstBeyeler	Switzerland: Basel	sewage plant inflow	Alexander Harms	to be announced	39315	271x	0.49	48	0	0	0	2	n.a.	n.a.	rough LPS	5	3	0	0	118	134	to be announced
Bas66	podovirus	PhiV-1 (MT542512.1)	0.99	0.9348	92.5452	Autographiviridae; Studiervirinae	Berlinvirus	unclassified	Escherichia phage CarlSpitteler	vB_EcoP_CarlSpitteler	Switzerland: Basel	hospital sewage	Alexander Harms	to be announced	39466	225x	0.487	49	0	0	0	1	n.a.	n.a.	rough LPS	5	5	0	0	116	142	to be announced
Bas67	podovirus	PMBT57 (MG770228.1)	1	0.9912	99.12	Podoviridae	Enquatrovirus	unclassified (with PMBT57)	Escherichia phage AlfredRasser	vB_EcoP_AlfredRasser	Switzerland: Basel	sewage plant inflow	Valentin Druelle	to be announced	70849	217x	0.413	82	4	0	1	2	ECA	NfrA?	n.a.	6	5	0	0	83	147	to be announced
n.a.	siphovirus	n.a.	n.a.	n.a.	n.a.	Demerecviridae; Markadamsvirinae	Tequintavirus	Escherichia virus T5	Escherichia phage T5 (reference)	vB_EcoS_T5	n.a.	n.a.	obtained from DSMZ (DSM# 16353 )	NC_005859.1	121750	n.a.	0.499	n.d.	n.d.	n.d.	n.d.	n.d.	LPS / O-antigen	FhuA	n.a.	3	4	12	8	127	132	16353
n.a.	myovirus	n.a.	n.a.	n.a.	n.a.	Myoviridae; Tevenvirinae	Tequatrovirus	unclassified	Escherichia phage T2 (reference)	vB_EcoM_T2	n.a.	n.a.	obtained from DSMZ (DSM# 16352 )	MH751506.1	163832	n.a.	0.352	n.d.	n.d.	n.d.	n.d.	n.d.	FadL	LPS (deep core)	n.a.	4	11	140	44	159	222	16352
n.a.	myovirus	n.a.	n.a.	n.a.	n.a.	Myoviridae; Tevenvirinae	Tequatrovirus	Escherichia virus T4	Escherichia phage T4D (reference)	vB_EcoM_T4	n.a.	n.a.	obtained from Prof. Kenneth Kreuzer	NC_000866.4	168903	n.a.	0.353	n.d.	n.d.	n.d.	n.d.	n.d.	OmpC	LPS (deep core)	n.a.	6	12	152	56	165	224	n.a.
n.a.	myovirus	n.a.	n.a.	n.a.	n.a.	Myoviridae; Tevenvirinae	Tequatrovirus	unclassified	Escherichia phage T6 (reference)	vB_EcoM_T6	n.a.	n.a.	obtained from DSMZ (DSM# 4622 )	MH550421.1	168706	n.a.	0.353	n.d.	n.d.	n.d.	n.d.	n.d.	Tsx	LPS (deep core)	n.a.	3	8	140	52	171	221	4622
n.a.	podovirus	n.a.	n.a.	n.a.	n.a.	Autographiviridae; Studiervirinae	Teseptimavirus	Escherichia virus T7	Escherichia phage T7 (reference)	vB_EcoP_T7	n.a.	n.a.	obtained from DSMZ (DSM# 4623 )	NC_001604	39937	n.a.	0.499	n.d.	n.d.	n.d.	n.d.	n.d.	n.a.	n.a.	rough LPS	4	0	0	0	81	125	4623
n.a.	podovirus	n.a.	n.a.	n.a.	n.a.	Podoviridae	Enquatrovirus	Escherichia virus N4	Escherichia phage N4 (reference)	vB_EcoP_N4	n.a.	n.a.	obtained as a contaminant from the Felix d'Herelle Center	NC_008720.1	70153	n.a.	0.484	n.d.	n.d.	n.d.	n.d.	n.d.	ECA	NfrA?	n.a.	7	5	0	0	85	144	n.a.
n.a.	siphovirus	n.a.	n.a.	n.a.	n.a.	Siphoviridae	Lambdavirus	Escherichia virus lambda	Escherichia phage lambdavir (reference)	vB_EcoS_lambda	n.a.	n.a.	our laboratory collection	NC_001416	48502	n.a.	0.502	n.d.	n.d.	n.d.	n.d.	n.d.	none	LamB	n.a.	5	1	10	42	83	49	n.a.
n.a.	myovirus	n.a.	n.a.	n.a.	n.a.	Myoviridae	Punavirus	Escherichia virus P1	Escherichia phage P1vir (reference)	vB_EcoM_P1	n.a.	n.a.	our laboratory collection	NC_005856.1	94800	n.a.	0.393	n.d.	n.d.	n.d.	n.d.	n.d.	n.a.	n.a.	rough LPS	11	2	56	62	153	99	n.a.
n.a.	myovirus	n.a.	n.a.	n.a.	n.a.	Myoviridae; Peduovirinae	Peduovirus	Escherichia virus P2	Escherichia phage P2vir (reference)	vB_EcoM_P2	n.a.	n.a.	obtained from Dr. Nicolas Wenner / Prof. Jay Hinton	NC_001895.1	33593	n.a.	0.413	n.d.	n.d.	n.d.	n.d.	n.d.	n.a.	n.a.	rough LPS	1	6	6	28	63	57	n.a.
