## Supplementary material for "Systematic exploration of *Escherichia coli* phage-host interactions with the BASEL phage collection": S6 Table

### Sheet: sheet 1
Drexlerviridae			Siphoviridae: Dhillonvirus			Siphoviridae: Nonagvirus			Siphoviridae: Seuratvirus			Demerecviridae: Markadamsvirinae			Myoviridae: Tevenvirinae			Myoviridae: Vequintavirinae			Autographiviridae			Podoviridae: Enquatrovirus			Myoviridae: Ounavirinae
Phage (name)	GenBank accession		Phage (name)	GenBank accession		Phage (name)	GenBank accession		Phage (name)	GenBank accession		Phage (name)	GenBank accession		Phage (name)	GenBank accession		Phage (name)	GenBank accession		Phage (name)	GenBank accession		Phage (name)	GenBank accession		Phage (name)	GenBank accession
Escherichia phage AugustePiccard	to be announced		Escherichia phage TheodorHerzl	to be announced		Escherichia phage ChristophMerian	to be announced		Escherichia phage GottfriedDienst	to be announced		Escherichia phage GreteKellenberger	to be announced		Escherichia phage WilhelmHis	to be announced		Escherichia phage CarlMeissner	to be announced		Escherichia phage JeanTinguely	to be announced		Escherichia phage AlfredRasser	to be announced		Escherichia phage JohannRWettstein	to be announced
Escherichia phage JeanPiccard	to be announced		Escherichia phage PaulFeyerabend	to be announced		Escherichia phage FritzHoffmann	to be announced		Escherichia phage KurtStettler	to be announced		Escherichia phage TrudiGerster	to be announced		Escherichia phage Paracelsus	to be announced		Escherichia phage EmilHeitz	to be announced		Escherichia phage JacobBurckhardt	to be announced		Escherichia virus N4	NC_008720.1		Citrobacter phage Moogle	NC_027293.1
Escherichia phage JulesPiccard	to be announced		Escherichia phage GeorgBuechner	to be announced		Enterobacteria phage JenK1	KP719134.1		Escherichia phage WildeMaa	to be announced		Escherichia phage IrmaTschudi	to be announced		Escherichia phage KarlGJung	to be announced		Escherichia phage DrSchubert	to be announced		Escherichia phage T3K12	to be announced		Escherichia phage phi G17	MH358458.1		Enterobacteria phage Felix O1	NC_005282.1
Escherichia phage FritzSarasin	to be announced		Escherichia phage KarlBarth	to be announced		Escherichia phage HdK1	MK373794.1		Escherichia phage SeppeHuegi	to be announced		Escherichia phage SuperGirl	to be announced		Escherichia phage AugustSocin	to be announced		Escherichia phage WalterGehring	to be announced		Escherichia phage ErnstBeyeler	to be announced		Klebsiella phage KP8	MG922974.1		Enterobacteria phage IME338	MH051914.1
Escherichia phage PeterMerian	to be announced		Escherichia phage Oekolampad	to be announced		Escherichia phage HdSG1	MK373795.1		Escherichia phage VogelGryff	to be announced		Escherichia phage TrudiRoth	to be announced		Escherichia phage FriedrichMiescher	to be announced		Escherichia phage RudolfGeigy	to be announced		Escherichia phage CarlSpitteler	to be announced		Escherichia phage PMBT57	MG770228.1		Enterobacteria phage WV8	EU877232.1
Escherichia phage KarlJaspers	to be announced		Shigella phage EP23	JN984867.1		Escherichia phage SP8	MT682705.1		Escherichia phage Seurat	KM236243.1		Escherichia phage DaisyDussoix	to be announced		Escherichia phage FelixPlatter	to be announced		Escherichia phage JohannBauhin	to be announced		Salmonella phage phiSG-JL2	EU547803.1		Escherichia phage St11Ph5	MG208881.1		Enterobacteriaphage UAB_Phi87	JN225449.1
Escherichia virus JakobBernoulli	to be announced		Escherichia phage Envy	KX534335.1		Escherichia phage 9g	NC_024146.1		Escherichia phage CAjan	KP064094.1		Escherichia phage IrisVonRoten	to be announced		Escherichia phage FriedrichZschokke	to be announced		Escherichia phage MaxBurger	to be announced		Yersinia phage AP5	KM253764.1		Pseudomonas phage inbricus	MG018928.1		Erwinia amylovora phage phiEa104	FQ482083.1
Escherichia phage DanielBernoulli	to be announced		Escherichia phage Pride	KX534341.1		Salmonella phage SE1	NC_042025.1		Escherichia phage Greed	KX534337.1		Escherichia phage HildyBeyeler	to be announced		Escherichia phage AndreasVesalius	to be announced		Escherichia phage JeffSchatz	to be announced		Citrobacter phage phiCFP-1	KP313531.1		Escherichia phage Bp4	KJ135004.2		Escherichia phage EC6	JX560968.1
Escherichia phage PaulSarasin	to be announced		Escherichia phage slur06	LN881731.1					Escherichia phage slur01	LN881725.1		Escherichia phage SelmaRatti	to be announced		Escherichia phage TadeuszReichstein	to be announced		Escherichia phage AlexBoehm	to be announced		Serratia phage SM9-3Y	KX778611.3		Achromobacter phage JWAlpha	KF787095.1		Escherichia phage JH2	KF055347.1
Escherichia phage IsaakIselin	to be announced		Escherichia phage PTXU06	MK373789.1					Escherichia phage SLUR76	LR025195.1		Escherichia virus EPS7	CP000917.1		Escherichia phage AdolfPortmann	to be announced		Escherichia phage MaxTheCat	to be announced		Leclercia phage 10164RH	MF285617.1		Shigella phage pSb-1	KF620435.1		Escherichia phage mistaenkt	MN850587.1
Escherichia phage JohannLBurckhardt	to be announced		Escherichia phage WFI	MK373791.1					Escherichia phage SLUR63	LR025196.1		Escherichia virus T5	NC_005859.1		Escherichia phage PaulHMueller	to be announced		Escherichia phage HeinrichReichert	to be announced		Escherichia phage EG1	MG488277.1		Escherichia phage PhAPEC7	KF562340.1		Escherichia phage SUSP1	NC_028808.2
Escherichia phage BrunoManser	to be announced		Escherichia phage bob	MN850628.1					Escherichia phage SLUR75	LR025197.1		Escherichia phage phiAPCEc03	KR422353.1		Escherichia phage ChristianSchoenbein	to be announced		Escherichia phage EduardKellenberger	to be announced		Salmonella phage 3A_8767	MH382198.1		Escherichia phage PhAPEC5	KF192075.1		Salmonella phage Mushroom	NC_041923.1
Escherichia phage LeonhardEuler	to be announced		Escherichia phage jat	MN850650.1					Aeromonas phage SD04	MH230177.1		Escherichia phage Gostya9	NC_047979.1		Escherichia phage AlbertHofmann	to be announced		Escherichia phage PaulScherrer	to be announced		Escherichia phage N13	MH717100.1		Escherichia phage IME11	JX880034.1		Shigella phage Sf14	NC_042075.1
Escherichia phage RTP	AM156909.1		Escherichia virus JL1	NC_019419.2					Escherichia phage Skure	MK672798.1		Escherichia virus H8	NC_042307.1		Enterobacteria phage AR1	AP011113.1		Enterobacteria phage FV3	JQ031132.1		Escherichia phage LL2	MH717709.1		Escherichia phage ECBP1	JX415535.1
Escherichia phage phiEB49	JF770475.1		Escherichia phage HK578	NC_019724.1								Salmonella phage 3-29	MK393882.1		Escherichia phage wV7	HM997020.1		Escherichia phage APCEc02	KR698074.1		Yersinia phage PYPS50	MH809534.1		Escherichia phage G7C	HQ259105.1
Enterobacteria phage F20	JN672684.1		Escherichia phage YD-2008.s	NC_027383.1								Salmonella phage 118970_sal2	NC_031933.1		Enterobacteria phage ime09	JN202312.1		Enterobacteria phage ECGD1	KU522583.1		Klebsiella phage Emp27	MN013074.1
Escherichia phage ADB-2	JX912252.1											Salmonella phage NR01	KR233164.1		Enterobacteria phage ACG-C40	JN986846.1		Escherichia phage ESCO5	KX664695.2		Salmonella phage C2	MN026740.1
Escherichia phage phiJLA23	KC333879.1											Salmonella phage S124	MH370375.1		Escherichia phage ECML-134	JX128259.1		Escherichia phage slur12	LN881735.1		Serratia phage Pila	MN098329.1
Shigella phage pSf1	KC710998.1											Salmonella phage S131	NC_048009.1		Enterobacteria phage HX01	JX536493.1		Escherichia phage PDX	MG963916.1		Klebsiella phage KOX5	MN101218.1
Escherichia phage IME253	KX130960.1											Salmonella phage S132	MH370379.1		Yersinia phage PST	KF208315.1		Klebsiella phage ZCKP1	MH252123.1		Klebsiella phage 117	MN149903.1
Shigella phage SH6	KX828710.1											Salmonella phage S133	MH370380.1		Enterobacteria phage RB6	KM606996.1		Escherichia phage LL12	MH491969.1		Salmonella phage LPST144	MN252582.1
Escherichia phage CEB_EC3a	KY398841.1											Salmonella phage SE7	MK972708.1		Enterobacteria phage Aplg8	KT184308.1		Escherichia phage Pr121LW	MH752840.1		Escherichia phage PHB20	MN481366.1
Escherichia phage SLUR29	LR596614.1											Salmonella phage SE18	MK972717.1		Shigella phage SH7	KX828711.1		Escherichia phage HdK5	MK373780.1		Enterobacteria phage T7	NC_001604
Escherichia phage swan01	LT841304.1											Salmonella phage SE24	MK972707.1		Escherichia phage slur08	LN881733.1		Escherichia phage Schickermooser	MK373788.1		Yersinia pestis phage phiA1122	AY247822.1
Shigella phage Sf12	MF158039.1											Salmonella phage Seabear	MK728824.1		Shigella phage Sf23	MF158046.1		Shigella phage CM1	MK962749.1
Shigella phage Sd1	MF158042.1											Salmonella phage SH9	MF001363.1		Enterobacteria phage IME339	MH051915.1		Escherichia phage muut	MN850573.1
Escherichia phage 95	MF564201.1											Salmonella virus Stitch	KM236244.1		Enterobacteria phage IME340	MH051916.1		Escherichia phage rv5	NC_011041.1
Escherichia phage DTL	MG050172.1											Salmonella phage Sw2	MH631454.2		Enterobacteria phage T6	MH550421.1		Escherichia phage phAPEC8	NC_020079.1
Escherichia phage IME347	MH051918.1														Escherichia phage T2	MH751506.1		Escherichia phage 2 JES-2013	NC_022323.1
Escherichia phage MM01	MK373793.1														Yersinia phage PYPS2T	MH809535.1		Enterobacteria phage phi92	NC_023693.1
Shigella phage JK16	MK962751.1														Escherichia phage DalCa	MH992510.1		Escherichia phage Murica	NC_041871.1
Escherichia phage Henu7	MN019128.1														Escherichia phage D5505	MK327929.1
Escherichia phage Henu8	MN055691.1														Escherichia phage G9062	MK373779.1
Escherichia phage PHB17	MN090155.1														Shigella phage CM8	MK962750.1
Citrobacter phage IMEJL8	MT023084.1														Enterobacteria phage T4	NC_000866.4
Escherichia phage CJ19	MT176427.1														Enterobacteria phage RB69	NC_004928.1
Escherichia phage FP	MT682706.1														Enterobacteria phage RB32	NC_008515.1
Escherichia phage T1	NC_005833.1														Enterobacteria phage RB51	NC_012635.1
Escherichia phage TLS	NC_009540.1														Enterobacteria phage RB14	NC_012638.1
Shigella phage Shfl1	NC_015456.1														Shigella phage Shfl2	NC_015457.1
Escherichia phage ACG-M12	NC_019404.1														Escherichia phage JS09	NC_024124.2
Escherichia phage Rogue1	NC_019718.1														Escherichia phage e11/2	NC_024125.2
Klebsiella phage KP36	NC_019781.1														Shigella phage pSs-1	NC_025829.1
Escherichia phage NBD2	NC_031050.1														Escherichia phage APCEc01	NC_029091.1
Escherichia phage SRT8	NC_042043.1
Escherichia phage ESCO41	NC_047820.1
Escherichia phage IME18	NC_047959.1
Escherichia phage LL5	NC_047985.1
Escherichia phage IME542	NC_048208.1
Escherichia phage G29_2	NC_049822.1
Escherichia phage herni	NC_049823.1
